# The anaerobic digestion microbiome: a collection of 1600 metagenome-assembled genomes shows high species diversity related to methane production

**DOI:** 10.1101/680553

**Authors:** Stefano Campanaro, Laura Treu, Luis M Rodriguez-R, Adam Kovalovszki, Ryan M Ziels, Irena Maus, Xinyu Zhu, Panagiotis G. Kougias, Arianna Basile, Gang Luo, Andreas Schlüter, Konstantinos T. Konstantinidis, Irini Angelidaki

## Abstract

**Background:** Microorganisms in biogas reactors are essential for degradation of organic matter and methane production through anaerobic digestion process. However, a comprehensive genome-centric comparison, including relevant metadata for each sample, is still needed to identify the globally distributed biogas community members and serve as a reliable repository.

**Results:** Here, 134 publicly available datasets derived from different biogas reactors were used to recover 1,635 metagenome-assembled genomes (MAGs) representing different bacterial and archaeal species. All genomes were estimated to be >50% complete and nearly half were ≥90% complete with ≤5% contamination. In most samples, specialized microbial communities were established, while only a few taxa were widespread among the different reactor systems. Metabolic reconstruction of the MAGs enabled the prediction of functional traits related to biomass degradation and methane production from waste biomass. An extensive evaluation of the replication index provided an estimation of the growth rate for microbes involved in different steps of the food chain. The recovery of many MAGs belonging to Candidate Phyla Radiation and other underexplored taxa suggests their specific involvement in the anaerobic degradation of organic matter.

**Conclusions:** The outcome of this study highlights a high flexibility of the biogas microbiome. The dynamic composition and adaptability to the environmental conditions, including temperatures and a wide range of substrates, were demonstrated. Our findings enhance the mechanistic understanding of anaerobic digestion microbiome and substantially extend the existing repository of genomes. The established database represents a relevant resource for future studies related to this engineered ecosystem.
