## Additional file 2 for "The anaerobic digestion microbiome: a collection of 1600 metagenome-assembled genomes shows high species diversity related to methane production"

### Sheet: Additional file 2
Global statistics of the assemblies and binning. Quality filtering of the selected metagenomes resulted in the number of sequenced bases ranging between ~148 Mbp and ~40 Gbp depending on the sample, and represented in total 894 Gbp of sequence data. Similarly, the composition of the feedstocks used in the different reactors was approximated using substrate information from various sources (Supple…
Reference for sequence data	Experiment note	Assemby acronym	Experiment code	Experiment	Assembly ID	Total length of shotgun reads [bp]	Number of MAGs recovered	Number of contigs (>= 0 bp)	Assembly total length (>= 1000 bp)	Largest contig	Assembly GC (%)	Assembly N50	Assembly N75	Assembly L50	Assembly L75		Assembly total length (>= 1500 bp)	Scaffolds assigned to MAGs (total length)	Length of binned scaffolds/Length of total scaffolds
Maus I, Koeck DE, Cibis KG, Hahnke S, Kim YS, Langer T, Kreubel J, Erhard M, Bremges A, Off S, Stolze Y, Jaenicke S, Goesmann A, Sczyrba A, Scherer P, König H, Schwarz WH, Zverlov VV, Liebl W, Pühler A, Schlüter A, Klocke M. Unraveling the microbiome of a thermophilic biogas plant by metagenome and metatranscriptome analysis complemented by characterization of bacterial and archaeal isolates. Bio…	BiogasPlantTHermophilic	AS13imBPTH	BP-NRW-thermo-BP4-T1	MausI_BPthermo	ASSEMBLY_13	541197455	20	17661	46820552	124296	43.23	3276	1613	2907	8227	A13	36718110	27991165	0.762326
Ruiz-Sánchez J, Campanaro S, Guivernau M, Fernández B, Prenafeta-Boldú FX. Effect of ammonia on the active microbiome and metagenome from stable full-scale digesters. Bioresour Technol. 2018 Feb;250:513-522. doi:10.1016/j.biortech.2017.11.068.	BiogasPlantGimeNells	AS17jrsBPGN	BP-Gimenells	RuitzS_Gimenells	ASSEMBLY_17	1443364794	21	26111	54090761	131044	47.58	2066	1337	5931	14274	A17	36378618	27690219	0.761167
Ruiz-Sánchez J, Campanaro S, Guivernau M, Fernández B, Prenafeta-Boldú FX. Effect of ammonia on the active microbiome and metagenome from stable full-scale digesters. Bioresour Technol. 2018 Feb;250:513-522. doi:10.1016/j.biortech.2017.11.068.	BiogasPlantVilaSana	AS18jrsBPVS	BP-Vilasana	RuitzS_Vilasana	ASSEMBLY_18	1235155022	20	22782	54404473	288058	47.77	2620	1508	4486	11521	A18	40967191	30601048	0.746965
Campanaro S, Treu L, Kougias PG, Luo G, Angelidaki I. Metagenomic binning reveals the functional roles of core abundant microorganisms in twelve full-scale biogas plants. Water Res. 2018 Sep 1;140:123-134. doi:10.1016/j.watres.2018.04.043.	BiogasPlantMAabjerg	AS4KglBPMA	BP-Maabjerg-Man	LuoG_BP09	ASSEMBLY_4K	1655041049	28	26656	61474320	153182	50.91	2445	1451	5291	13697	A4K	44913893	31927763	0.710866
Campanaro S, Treu L, Kougias PG, Luo G, Angelidaki I. Metagenomic binning reveals the functional roles of core abundant microorganisms in twelve full-scale biogas plants. Water Res. 2018 Sep 1;140:123-134. doi:10.1016/j.watres.2018.04.043.	BiogasPlantLUntoft	AS4DglBPLU	BP-Luntoft	LuoG_BP10	ASSEMBLY_4D	1808746735	33	29567	64406039	122721	51.97	2171	1371	6066	15635	A4D	44610503	38228707	0.856944
Campanaro S, Treu L, Kougias PG, Luo G, Angelidaki I. Metagenomic binning reveals the functional roles of core abundant microorganisms in twelve full-scale biogas plants. Water Res. 2018 Sep 1;140:123-134. doi:10.1016/j.watres.2018.04.043.	BiogasPlantFAngel	AS2HglBPFA	BP-Fangel	LuoG_BP02	ASSEMBLY_2H	2287240907	26	23461	67283675	204345	46.06	4009	1706	3305	10156	A2H	53745331	38807945	0.722071
Campanaro S, Treu L, Kougias PG, Luo G, Angelidaki I. Metagenomic binning reveals the functional roles of core abundant microorganisms in twelve full-scale biogas plants. Water Res. 2018 Sep 1;140:123-134. doi:10.1016/j.watres.2018.04.043.	BiogasPlantFAkse	AS3CglBPFA	BP-Fakse	LuoG_BP03	ASSEMBLY_3C	2144488844	25	31992	67891401	95075	56.4	2189	1382	7350	17350	A3C	47336672	38855210	0.820827
Campanaro S, Treu L, Kougias PG, Luo G, Angelidaki I. Metagenomic binning reveals the functional roles of core abundant microorganisms in twelve full-scale biogas plants. Water Res. 2018 Sep 1;140:123-134. doi:10.1016/j.watres.2018.04.043.	BiogasPlantAVedøre	AS4EglBPAV	BP-Avedore	LuoG_BP11	ASSEMBLY_4E	2046332388	33	34100	68340481	68228	56.82	2013	1339	8579	19194	A4E	45877181	39983423	0.871532
Campanaro S, Treu L, Kougias PG, Luo G, Angelidaki I. Metagenomic binning reveals the functional roles of core abundant microorganisms in twelve full-scale biogas plants. Water Res. 2018 Sep 1;140:123-134. doi:10.1016/j.watres.2018.04.043.	BiogasPlantNYsted	AS4LglBPNY	BP-Nysted	LuoG_BP01	ASSEMBLY_4L	2194965854	31	25529	71046494	198635	50.06	3523	1651	3614	11379	A4L	56278546	45329323	0.805446
Campanaro S, Treu L, Kougias PG, Luo G, Angelidaki I. Metagenomic binning reveals the functional roles of core abundant microorganisms in twelve full-scale biogas plants. Water Res. 2018 Sep 1;140:123-134. doi:10.1016/j.watres.2018.04.043.	BiogasPlantFIlskov	AS4JglBPFI	BP-Filskov	LuoG_BP07	ASSEMBLY_4J	2737717426	31	22266	75158454	153991	45.94	5503	2078	2730	8621	A4J	63869367	51449179	0.805538
Campanaro S, Treu L, Kougias PG, Luo G, Angelidaki I. Metagenomic binning reveals the functional roles of core abundant microorganisms in twelve full-scale biogas plants. Water Res. 2018 Sep 1;140:123-134. doi:10.1016/j.watres.2018.04.043.	BiogasPlantSInding	AS4FglBPSI	BP-Sinding	LuoG_BP04	ASSEMBLY_4F	2216925296	32	25046	80564513	207482	47.41	4952	1952	3248	10031	A4F	67469189	54719984	0.811037
Ruiz-Sánchez J, Campanaro S, Guivernau M, Fernández B, Prenafeta-Boldú FX. Effect of ammonia on the active microbiome and metagenome from stable full-scale digesters. Bioresour Technol. 2018 Feb;250:513-522. doi:10.1016/j.biortech.2017.11.068.	BiogasPlantLaLagosta	AS16jrsBPLL	BP-LaLlagosta	RuitzS_LaLlagosta	ASSEMBLY_16	1551181741	34	37072	89889424	174145	51.64	2739	1522	7127	18520	A16	68141056	54512503	0.799995
Ruiz-Sánchez J, Campanaro S, Guivernau M, Fernández B, Prenafeta-Boldú FX. Effect of ammonia on the active microbiome and metagenome from stable full-scale digesters. Bioresour Technol. 2018 Feb;250:513-522. doi:10.1016/j.biortech.2017.11.068.	BiogasPlantTorreGrossa	AS19jrsBPTG	BP-Torregrossa	RuitzS_Torregrossa(Reig)	ASSEMBLY_19	1235155022	36	40648	98599138	303842	51.3	2716	1533	7954	20413	A19	75070748	61718098	0.822132
Campanaro S, Treu L, Kougias PG, Luo G, Angelidaki I. Metagenomic binning reveals the functional roles of core abundant microorganisms in twelve full-scale biogas plants. Water Res. 2018 Sep 1;140:123-134. doi:10.1016/j.watres.2018.04.043.	BiogasPlantHElsinger	AS4BglBPHE	BP-Helsinger	LuoG_BP12	ASSEMBLY_4B	1898555899	41	37217	99182305	236993	53.8	3273	1607	5880	17252	A4B	77668693	68712224	0.884684
Campanaro S, Treu L, Kougias PG, Luo G, Angelidaki I. Metagenomic binning reveals the functional roles of core abundant microorganisms in twelve full-scale biogas plants. Water Res. 2018 Sep 1;140:123-134. doi:10.1016/j.watres.2018.04.043.	BiogasPlantBLahojfirststepsecondstep	AS4GglBPBL	BP-BlahojFS/BP-BlahojSS	LuoG_BP51-52	ASSEMBLY_4G	4691940917	40	30175	100946781	190591	47.01	5758	1995	3400	11431	A4G	84694951	65701439	0.775742
Campanaro S, Treu L, Kougias PG, Luo G, Angelidaki I. Metagenomic binning reveals the functional roles of core abundant microorganisms in twelve full-scale biogas plants. Water Res. 2018 Sep 1;140:123-134. doi:10.1016/j.watres.2018.04.043.	BiogasPlantMAabjerg	AS4AglBPMA	BP-Maabjerg-Sew	LuoG_BP08	ASSEMBLY_4A	2714550746	48	45772	112789406	257646	52.32	2738	1484	7601	22206	A4A	83987730	70521517	0.839665
Campanaro S, Treu L, Kougias PG, Luo G, Angelidaki I. Metagenomic binning reveals the functional roles of core abundant microorganisms in twelve full-scale biogas plants. Water Res. 2018 Sep 1;140:123-134. doi:10.1016/j.watres.2018.04.043.	BiogasPlantLEemvigfirststepsecondstep	AS4IglBPLE	BP-LemvigFS/BP-LemvigSS	LuoG_BP61-62	ASSEMBLY_4I	8409049354	59	54427	168821292	196423	49.97	4619	1881	7300	22468	A4I	139883215	104986726	0.750531
Fontana A, Campanaro S, Treu L, Kougias PG, Cappa F, Morelli L, Angelidaki I. Performance and genome-centric metagenomics of thermophilic single and two-stage anaerobic digesters treating cheese wastes. Water Res. 2018 May 1;134:181-191.	H2additionWHey	AS01afH2WH	LSBR-SS-preH2...	FontanaA_Whey	ASSEMBLY_1	21102665930	61	39630	184214491	526213	46.86	11123	3082	2846	11307	A01	166244275	142297337	0.855953
Mosbæk F, Kjeldal H, Mulat DG, Albertsen M, Ward AJ, Feilberg A, Nielsen JL. Identification of syntrophic acetate-oxidizing bacteria in anaerobic digesters by combined protein-based stable isotope probing and metagenomics. ISME J. 2016 Oct;10(10):2405-18. doi: 10.1038/ismej.2016.39.	ACetateSIPLYnggaard	AS26fmACSIPLY	LSBR-Lynggaard	MosbaekF_SAOacetatePSL	ASSEMBLY_26	6840527234	67	64090	186476145	285354	53.7	3926	1746	9028	27835	A26	151311712	116224955	0.768116
Zhu X, Campanaro S, Treu L, Kougias PG, Angelidaki I. Novel ecological insights and functional roles during anaerobic digestion of saccharides unveiled by genome-centric metagenomics. Water Res. 2019 Mar 15;151:271-279. doi:10.1016/j.watres.2018.12.041	SImlifiedSUbstrates	AS02xzSISU	LSBR-R1-avicel...	ZhuX_Mincomm	ASSEMBLY_2	11722141103	90	55752	212406897	322332	49.59	6775	2393	5978	19912	A02	186661749	159303635	0.853435
Sun L, Müller B, Westerholm M, Schnürer A. Syntrophic acetate oxidation in industrial CSTR biogas digesters. J Biotechnol. 2014 Feb 10;171:39-44. doi:10.1016/j.jbiotec.2013.11.016; Frank JA, Arntzen MØ, Sun L, Hagen LH, McHardy AC, Horn SJ, Eijsink VG, Schnürer A, Pope PB. Novel Syntrophic Populations Dominate an Ammonia-Tolerant Methanogenic Microbiome. mSystems. 2016 Sep 13;1(5). pii: e00092-16…	AmmoniaTolerantMicrobiome	AS05jafATM	BP-Linkoping/LSBT-Linkoping-Cell/LSBT-Linkoping-CellDil	FrankJA_Ammonia	ASSEMBLY_5	132922676808	112	80162	279031467	430647	45.09	5422	2142	9177	30823	A05	240696128	190825770	0.792808
Mosbæk F, Kjeldal H, Mulat DG, Albertsen M, Ward AJ, Feilberg A, Nielsen JL. Identification of syntrophic acetate-oxidizing bacteria in anaerobic digesters by combined protein-based stable isotope probing and metagenomics. ISME J. 2016 Oct;10(10):2405-18. doi: 10.1038/ismej.2016.39.	ACetateSIPFOulum	AS25fmACSIPFO	LSBR-Foulum/LSBR-Lynggaard	MosbaekF_SAOacetatePSF	ASSEMBLY_25	12629747657	111	92022	285537454	225360	46.58	4412	1849	11408	37957	A25	236388049	177872982	0.752462
Kouzuma A, Tsutsumi M, Ishii S, Ueno Y, Abe T, Watanabe K. Non-autotrophic methanogens dominate in anaerobic digesters. Sci Rep. 2017 May 4;7(1):1510. doi: 10.1038/s41598-017-01752-x.	NonAutothrophicMethanogens	AS04akNAM	LSBR-D122-DNA-PF...	KozumaA_methanogens	ASSEMBLY_4	70272380349	134	69742	325255703	563661	49.01	12065	3027	4577	19277	A04	292646028	249722872	0.853327
Bremges A, Maus I, Belmann P, Eikmeyer F, Winkler A, Albersmeier A, Pühler A, Schlüter A, Sczyrba A. Deeply sequenced metagenome and metatranscriptome of a biogas-producing microbial community from an agricultural production-scale biogas plant. Gigascience. 2015 Jul 30;4:33. doi: 10.1186/s13742-015-0073-6	BiogasPlantMEsophilic	AS24abBPME	BP-NRW-meso-BP3-T1...	BremghesA_BP	ASSEMBLY_24	11641136502	149	107828	347825202	312471	39.56	4699	2003	14760	44433	A24	295073768	222779999	0.754998
Stolze Y, Bremges A, Rumming M, Henke C, Maus I, Pühler A, Sczyrba A, Schlüter A. Identification and genome reconstruction of abundant distinct taxa in microbiomes from one thermophilic and three mesophilic production-scale biogas plants. Biotechnol Biofuels. 2016 Jul 26;9:156. doi: 10.1186/s13068-016-0565-3.	BiogasPlantTHermophilic	AS20ysBPTH	BP-NRW-thermo-BP4-T2/BP-NRW-thermo-BP4-T2	StolzeY_BP04	ASSEMBLY_20	61045494374	192	130447	471059012	255163	43.84	6381	2236	14842	47809	A20	407444461	332113819	0.815114
Treu L, Campanaro S, Kougias PG, Sartori C, Bassani I, Angelidaki I. Hydrogen-Fueled Microbial Pathways in Biogas Upgrading Systems Revealed by Genome-Centric Metagenomics. Front Microbiol. 2018 May 28;9:1079. doi:10.3389/fmicb.2018.01079.	H2additionMEso	AS15tlH2ME	LSBR-R1-meso-postH2/LSBR-R1-meso-postH2/LSBR-R1-meso-preH2/LSBR-R1-meso-preH2	TreuL_SymbioMeso	ASSEMBLY_15	42268488756	239	202744	566152433	211638	48.89	3656	1675	30051	90442	A15	451063162	381935898	0.846746
Kougias PG, Campanaro S, Treu L, Tsapekos P, Armani A, Angelidaki I. Genome-centric metagenomics revealed the spatial distribution and the diverse metabolic functions of lignocellulose degrading uncultured bacteria. Appl Environ Microbiol. 2018 Jul 13. pii: AEM.01244-18. doi: 10.1128/AEM.01244-18.	LignocelluloseDegradation	AS07pgkLD	LSBR-FirAtt...	KougiasP_Biograss	ASSEMBLY_7	25524106320	236	214886	653787018	316611	43.11	4214	1832	28463	90704	A07	540114979	435574415	0.806448
Jing Y, Campanaro S, Kougias P, Treu L, Angelidaki I, Zhang S, Luo G. Anaerobic granular sludge for simultaneous biomethanation of synthetic wastewater and CO with focus on the identification of CO-converting microorganisms. Water Res. 2017 Dec 1;126:19-28.	COAddition	AS27yjCOA	LSBR-R1-CO/LSBR-R2-COctrl	JingY_CO	ASSEMBLY_27	31428180234	220	202376	694414233	691932	51.93	5537	2091	23096	77222	A27	592336999	494620403	0.835032
Stolze Y, Bremges A, Rumming M, Henke C, Maus I, Pühler A, Sczyrba A, Schlüter A. Identification and genome reconstruction of abundant distinct taxa in microbiomes from one thermophilic and three mesophilic production-scale biogas plants. Biotechnol Biofuels. 2016 Jul 26;9:156. doi: 10.1186/s13068-016-0565-3.	BiogasPlantMEsophilic	AS22ysBPME	BP-NRW-meso-BP3-T2/BP-NRW-meso-BP3-T2	StolzeY_BP03	ASSEMBLY_22	54985768468	336	245622	845783637	468430	43.16	5519	2132	30090	95104	A22	726393796	577126263	0.794509
Stolze Y, Bremges A, Rumming M, Henke C, Maus I, Pühler A, Sczyrba A, Schlüter A. Identification and genome reconstruction of abundant distinct taxa in microbiomes from one thermophilic and three mesophilic production-scale biogas plants. Biotechnol Biofuels. 2016 Jul 26;9:156. doi: 10.1186/s13068-016-0565-3.	BiogasPlantMEsophilic	AS21ysBPME	BP-NRW-meso-BP2/BP-NRW-meso-BP2	StolzeY_BP02	ASSEMBLY_21	61781734782	358	291425	935186756	312937	42.91	4759	1968	38595	118850	A21	787873013	616122763	0.782008
Stolze Y, Bremges A, Rumming M, Henke C, Maus I, Pühler A, Sczyrba A, Schlüter A. Identification and genome reconstruction of abundant distinct taxa in microbiomes from one thermophilic and three mesophilic production-scale biogas plants. Biotechnol Biofuels. 2016 Jul 26;9:156. doi: 10.1186/s13068-016-0565-3.	BiogasPlantMEsophilic	AS23ysBPME	BP-NRW-meso-BP1/BP-NRW-meso-BP1	StolzeY_BP01	ASSEMBLY_23	58006079155	369	335712	1019854581	311827	43.48	4345	1850	47339	142176	A23	843335463	671135443	0.795811
Treu L, Campanaro S, Kougias PG, Sartori C, Bassani I, Angelidaki I. Hydrogen-Fueled Microbial Pathways in Biogas Upgrading Systems Revealed by Genome-Centric Metagenomics. Front Microbiol. 2018 May 28;9:1079. doi:10.3389/fmicb.2018.01079.	H2additionTHermo	AS10tlH2TH	LSBR-R2-thermo-postH2/LSBR-R2-thermo-postH2/LSBR-R2-thermo-preH2/LSBR-R2-thermo-preH2	TreuL_SymbioThermo	ASSEMBLY_10	41170978436	431	424714	1144021247	362457	47.95	3280	1660	70579	198006	A10	910166090	754535669	0.829009
Güllert S, Fischer MA, Turaev D, Noebauer B, Ilmberger N, Wemheuer B, Alawi M, Rattei T, Daniel R, Schmitz RA, Grundhoff A, Streit WR. Deep metagenome and metatranscriptome analyses of microbial communities affiliated with an industrial biogas fermenter, a cow rumen, and elephant feces reveal major differences in carbohydrate hydrolysis strategies. Biotechnol Biofuels. 2016 Jun 7;9:121. doi:10.11…	BiogasPlantMEsophilic	AS08sgBPME	BP-Cologne-QA/BP-Cologne-CTAB/BP-Cologne-CTAB	GullertS_BP	ASSEMBLY_8	84665963875	474	330499	1205550372	700857	45.36	6230	2260	36070	121318	A08	1047521281	814760564	0.777799
Kougias PG, Treu L, Campanaro S, Zhu X, Angelidaki I. Dynamic functional characterization and phylogenetic changes due to Long Chain Fatty Acids pulses in biogas reactors. Sci Rep. 2016 Jun 29;6:28810. doi: 10.1038/srep28810.	LIpidsDegradation	AS09scLD	LSBR-R1-without-lipids...	CampanaroS_lipids	ASSEMBLY_9	135984492360	421	404763	1243735336	406624	47.09	4302	1872	55343	170622	A09	1033917510	858880352	0.830705
Ziels RM, Sousa DZ, Stensel HD, Beck DAC. DNA-SIP based genome-centric metagenomics identifies key long-chain fatty acid-degrading populations in anaerobic digesters with different feeding frequencies. ISME J. 2018 Jan;12(1):112-123. doi: 10.1038/ismej.2017.143.	ACetateSIP	AS06rmzACSIP	LSBR-R1A-C13-SIP	ZielsRM_SIPacetate	ASSEMBLY_6	108962789177	636	759758	2330647075	665567	58.65	4257	1869	103728	320566	A06	1936558538	1623791348	0.838493
						1013766960969	5194		4.08933e+08
