## Additional file 4 for "The anaerobic digestion microbiome: a collection of 1600 metagenome-assembled genomes shows high species diversity related to methane production"

### Sheet: Additional file 4
Comparison of MAGs with those reported in previous projects. The number of new species identified in our study was determined performing a comparison with a collection of 763 MAGs previously recovered from the AD environment (Kouzuma et al., 2017; Mosbæk et al., 2016) (https://biogasmicrobiome.com/). MAGs associated to the same species and identified in the present study and in previous ones were…
Acetobacterium_sp_FUN01coproject	METABAT_AS27yjCOA_175
Acetobacter_pasteurianus_UC0045whey	METABAT_AS01afH2WH_28
Acidobacteria_sp_IRTA0035biogasplantsIRTA	METABAT_AS06rmzACSIP_151
Clostridiaceae_sp_DTU059biogasplants	Clostridiaceae_sp_DTU059biograss	Clostridiaceae_sp_DTU059lipids	Clostridiaceae_sp_DTU059symbio	METABAT_AS24abBPME_51
Clostridiaceae_sp_DTU079lipids	Clostridiaceae_sp_DTU079symbio	METABAT_AS20ysBPTH_178
Clostridiaceae_sp_DTU392biograss	METABAT_AS09scLD_113
Clostridiaceae_sp_DTU399biograss	METABAT_AS04akNAM_37
Clostridiaceae_sp_DTU413biograss	METABAT_AS20ysBPTH_144
Clostridiaceae_sp_UC0031whey	METABAT_AS01afH2WH_34
ClostridialesFamilyXIIIIncertaeSedis_sp_DTU377biograss	METABAT_AS07pgkLD_61
ClostridialesFamilyXIIncertaeSedis_sp_DTU349biogasplants	ClostridialesFamilyXIIncertaeSedis_sp_DTU349biograss	METABAT_AS22ysBPME_300
ClostridialesFamilyXIIncertaeSedis_sp_DTU350biogasplants	ClostridialesFamilyXIIncertaeSedis_sp_DTU350biograss	METABAT_AS09scLD_382
ClostridialesFamilyXIIncertaeSedis_sp_DTU351biogasplants	Clostridiales_sp_DTU076biograss	METABAT_AS09scLD_109
Actinomycetaceae_sp_DTU272biogasplants	METABAT_AS4LglBPNY_23
ClostridialesFamilyXIIncertaeSedis_sp_DTU352biogasplants	Clostridiales_Family_XI_sp_IRTA0036biogasplantsIRTA	METABAT_AS16jrsBPLL_18
Clostridiales_Family_XI_sp_DTU0447minbiocomm	METABAT_AS09scLD_121
ClostridialesFamilyXI_sp_DTU367biograss	METABAT_AS07pgkLD_52
ClostridialesFamilyXI_sp_DTU374biograss	METABAT_AS09scLD_401
ClostridialesFamilyXI_sp_DTU379biograss	METABAT_AS07pgkLD_48
ClostridialesFamilyXI_sp_DTU380biograss	METABAT_AS07pgkLD_129
ClostridialesFamilyXI_sp_DTU384biograss	METABAT_AS07pgkLD_131
ClostridialesFamilyXI_sp_DTU390biograss	METABAT_AS07pgkLD_199
Clostridiale_sp_DTU023lipids	Clostridiales_sp_DTU023biograss	Clostridiales_sp_DTU023symbio	METABAT_AS15tlH2ME_127
Clostridiales_sp_DTU010biogasplants	Clostridiales_sp_DTU010lipids	Clostridiales_sp_DTU010symbio	Firmicutes_sp_DTU495minbiocomm	Gelria_sp_C1mosbaek	METABAT_AS24abBPME_73	Ruminococcaceae_sp_DTU365biograss
Actinomycetaceae_sp_FUN02coproject	METABAT_AS27yjCOA_163
Clostridia_sp_C4mosbaek	Clostridiales_sp_DTU012biogasplants	Clostridiales_sp_DTU012biograss	Clostridiales_sp_DTU012lipids	Clostridiales_sp_DTU012symbio	METABAT_AS4FglBPSI_11
Clostridiales_sp_DTU013biogasplants	Clostridiales_sp_DTU013biograss	Clostridiales_sp_DTU013lipids	Clostridiales_sp_DTU013symbio	METABAT_AS4GglBPBL_10
Clostridiales_sp_DTU020biograss	Clostridiales_sp_DTU020symbio	METABAT_AS07pgkLD_225
Clostridiales_sp_DTU024biograss	Clostridiales_sp_DTU024lipids	Clostridiales_sp_DTU024symbio	METABAT_AS10tlH2TH_292
Clostridiales_sp_DTU031biograss	Clostridiales_sp_DTU031lipids	METABAT_AS07pgkLD_51
Clostridiales_sp_DTU032lipids	Clostridiales_sp_DTU032symbio	METABAT_AS09scLD_202
Clostridiales_sp_DTU033biogasplants	Clostridiales_sp_DTU033biograss	Clostridiales_sp_DTU033lipids	Clostridiales_sp_DTU033symbio	METABAT_AS15tlH2ME_237
Clostridiales_sp_DTU035biograss	Clostridiales_sp_DTU035lipids	METABAT_AS09scLD_44
Clostridiales_sp_DTU036biograss	Clostridiales_sp_DTU036lipids	METABAT_AS09scLD_412
Clostridiales_sp_DTU053lipids	Clostridiales_sp_DTU128biograss	Clostridiales_sp_DTU128symbio	Clostridiales_sp__DTU128biogasplants	METABAT_AS07pgkLD_191
Actinomycetales_sp_DTU131symbio	METABAT_AS15tlH2ME_24
Clostridiales_sp_DTU055biogasplants	Clostridiales_sp_DTU055biograss	Clostridiales_sp_DTU055lipids	Clostridiales_sp_DTU055symbio	METABAT_AS09scLD_203
Clostridia_sp_DTU196biogasplants	Clostridia_sp_DTU196biograss	Clostridia_sp_DTU196symbio	Clostridiales_sp_DTU058lipids	METABAT_AS07pgkLD_172
Clostridiales_sp_DTU060biogasplants	Clostridiales_sp_DTU060lipids	Clostridiales_sp_DTU060symbio	METABAT_AS09scLD_132
Clostridiales_sp_DTU064lipids	Eubacteriaceae_sp_DTU376biograss	METABAT_AS20ysBPTH_16
Clostridiales_sp_DTU069biogasplants	Clostridiales_sp_DTU069lipids	Clostridiales_sp_DTU069symbio	METABAT_AS20ysBPTH_68
Clostridiales_sp_DTU070biograss	Clostridiales_sp_DTU070lipids	Clostridiales_sp_DTU070symbio	METABAT_AS07pgkLD_231
Clostridiales_sp_DTU071symbio	METABAT_AS15tlH2ME_193
Clostridiales_sp_DTU072lipids	METABAT_AS08sgBPME_402
Clostridiales_sp_DTU073lipids	METABAT_AS09scLD_82	Syntrophomonadaceae_sp_DTU295biogasplants
Clostridiales_sp_DTU074biograss	Clostridiales_sp_DTU074lipids	Clostridiales_sp_DTU074symbio	METABAT_AS09scLD_85
Actinomycetales_sp_DTU322biogasplants	METABAT_AS3CglBPFA_8
Clostridiales_sp_DTU075biogasplants	Clostridiales_sp_DTU075lipids	Clostridiales_sp_DTU075symbio	Clostridiales_sp_DTU386biograss	METABAT_AS09scLD_22
Clostridiales_sp_DTU078biograss	Clostridiales_sp_DTU078lipids	Clostridiales_sp_DTU078symbio	METABAT_AS09scLD_372
Clostridiales_sp_DTU081biograss	Clostridiales_sp_DTU081lipids	METABAT_AS06rmzACSIP_189
Clostridiales_sp_DTU082lipids	Clostridiales_sp_DTU082symbio	METABAT_AS10tlH2TH_34
Clostridiales_sp_DTU086lipids	METABAT_AS08sgBPME_127
Clostridiales_sp_DTU087lipids	Clostridiales_sp_DTU087symbio	METABAT_AS23ysBPME_268
Clostridiales_sp_DTU089lipids	METABAT_AS09scLD_273
Clostridiales_sp_DTU090lipids	Clostridiales_sp_DTU090symbio	METABAT_AS08sgBPME_367
Clostridiales_sp_DTU092biograss	Clostridiales_sp_DTU092lipids	Clostridiales_sp_DTU092symbio	METABAT_AS09scLD_124
Clostridiales_sp_DTU093biograss	Clostridiales_sp_DTU093symbio	METABAT_AS15tlH2ME_148
Actinomycetales_sp_DTU323biogasplants	METABAT_AS4BglBPHE_34
Clostridiales_sp_DTU099biograss	Clostridiales_sp_DTU099symbio	METABAT_AS06rmzACSIP_365
Clostridiales_sp_DTU100lipids	METABAT_AS10tlH2TH_237
Clostridiales_sp_DTU100symbio	METABAT_AS09scLD_251
Clostridiales_sp_DTU101lipids	Clostridiales_sp_DTU101symbio	METABAT_AS15tlH2ME_27
Clostridiales_sp_DTU113symbio	METABAT_AS09scLD_388
Clostridiales_sp_DTU126biograss	Clostridiales_sp_DTU126symbio	METABAT_AS10tlH2TH_372
Clostridiales_sp_DTU177symbio	METABAT_AS08sgBPME_141
Clostridiales_sp_DTU179symbio	METABAT_AS15tlH2ME_231
Clostridiales_sp_DTU192symbio	METABAT_AS15tlH2ME_190
Clostridiales_sp_DTU198symbio	METABAT_AS23ysBPME_258
Alcaligenaceae_sp_DTU041lipids	METABAT_AS09scLD_210
Clostridiales_sp_DTU199symbio	METABAT_AS06rmzACSIP_332
Clostridiales_sp_DTU202symbio	Eubacteriaceae_sp_DTU395biograss	METABAT_AS15tlH2ME_159
Clostridiales_sp_DTU216symbio	METABAT_AS10tlH2TH_371
Clostridiales_sp_DTU225biogasplants	Clostridiales_sp_DTU225symbio	METABAT_AS2HglBPFA_8
Clostridiales_sp_DTU228symbio	METABAT_AS10tlH2TH_303
Clostridiales_sp_DTU229biogasplants	Clostridiales_sp_DTU229symbio	Eubacteriaceae_sp_DTU0471minbiocomm	METABAT_AS21ysBPME_109
Clostridiales_sp_DTU230symbio	METABAT_AS08sgBPME_466
Clostridiales_sp_DTU231symbio	METABAT_AS07pgkLD_196
Clostridiales_sp_DTU233symbio	METABAT_AS15tlH2ME_174
Clostridiales_sp_DTU234biograss	Clostridiales_sp_DTU234symbio	METABAT_AS15tlH2ME_109
Alcaligenaceae_sp_DTU041symbio	Alcaligenaceae_sp_DTU414biograss	METABAT_AS10tlH2TH_403
Clostridiales_sp_DTU239symbio	METABAT_AS10tlH2TH_327
Clostridiales_sp_DTU244symbio	METABAT_AS15tlH2ME_110
Clostridiales_sp_DTU268symbio	Eubacteriaceae_sp_DTU342biogasplants	METABAT_AS15tlH2ME_14
Clostridiales_sp_DTU318biogasplants	METABAT_AS08sgBPME_416
Clostridiales_sp_DTU339biogasplants	METABAT_AS09scLD_29
Clostridiales_sp_DTU341biogasplants	METABAT_AS4LglBPNY_6
Clostridiales_sp_DTU343biogasplants	METABAT_AS10tlH2TH_359
Clostridiales_sp_DTU370biograss	METABAT_AS07pgkLD_232
Clostridiales_sp_DTU393biograss	METABAT_AS07pgkLD_81
Clostridiales_sp_DTU394biograss	METABAT_AS07pgkLD_93
Alcaligenaceae_sp_DTU102lipids	METABAT_AS09scLD_262
Clostridiales_sp_DTU405biograss	METABAT_AS21ysBPME_213
Clostridiales_sp_DTU410biograss	METABAT_AS07pgkLD_22
Clostridiales_sp_FUN32coproject	METABAT_AS27yjCOA_135
Clostridiales_sp_FUN33coproject	METABAT_AS27yjCOA_138
Clostridiales_sp_IRTA0020biogasplantsIRTA	METABAT_AS10tlH2TH_390
Clostridiales_sp_UC0015whey	METABAT_AS04akNAM_106
Clostridiales_sp_UC0036whey	METABAT_AS20ysBPTH_124
Clostridia_sp_C3mosbaek	Clostridia_sp_DTU026biogasplants	Clostridia_sp_DTU026lipids	METABAT_AS22ysBPME_147
Clostridia_sp_C5mosbaek	Clostridia_sp_DTU014biograss	Clostridia_sp_DTU014lipids	Clostridia_sp__DTU014biogasplants	Clostridia_sp__DTU014symbio	METABAT_AS4FglBPSI_4
Clostridia_sp_DTU011biogasplants	Clostridia_sp_DTU011biograss	Clostridia_sp_DTU011lipids	Clostridia_sp_DTU011symbio	Gelria_sp_C2mosbaek	METABAT_AS07pgkLD_140
Alcaligenaceae_sp_DTU106lipids	METABAT_AS09scLD_403
Clostridia_sp_DTU015lipids	Firmicutes_sp_DTU176biogasplants	Firmicutes_sp_DTU176biograss	Firmicutes_sp_DTU176symbio	Firmicutes_sp_UC0013whey	METABAT_AS01afH2WH_16
Clostridia_sp_DTU021lipids	Clostridia_sp__DTU021symbio	METABAT_AS15tlH2ME_45
Clostridia_sp_DTU022lipids	Clostridia_sp_DTU183biogasplants	Clostridia_sp_DTU183biograss	Clostridia_sp_DTU183symbio	METABAT_AS20ysBPTH_57
Clostridia_sp_DTU022symbio	METABAT_AS23ysBPME_271
Clostridia_sp_DTU025biogasplants	Clostridia_sp_DTU025biograss	Clostridia_sp_DTU025lipids	Clostridia_sp_DTU025symbio	Firmicutes_sp_DTU499minbiocomm	METABAT_AS20ysBPTH_117
Clostridia_sp_DTU030lipids	Clostridia_sp_DTU030symbio	Firmicutes_sp_DTU502minbiocomm	METABAT_AS26fmACSIPLY_58	Moorella_sp_DTU313biogasplants	Moorella_sp_DTU313biograss
Clostridia_sp_DTU0455minbiocomm	Clostridia_sp_DTU077biograss	Clostridia_sp_DTU077lipids	Clostridia_sp_DTU077symbio	METABAT_AS20ysBPTH_152
Clostridia_sp_DTU062biogasplants	Clostridia_sp_DTU062biograss	Clostridia_sp_DTU062lipids	Clostridia_sp_DTU062symbio	METABAT_AS15tlH2ME_94
Clostridia_sp_DTU065biogasplants	Clostridia_sp_DTU065biograss	Clostridia_sp_DTU065lipids	Clostridia_sp_DTU065symbio	Firmicutes_sp_DTU500minbiocomm	Firmicutes_sp_UC0021whey	METABAT_AS02xzSISU_61
Clostridia_sp_DTU068lipids	Clostridia_sp_DTU068symbio	Firmicutes_sp_DTU498minbiocomm	METABAT_AS20ysBPTH_145	Syntrophaceticus_sp_UC0017whey
Acholeplasmataceae_sp_DTU291biogasplants	METABAT_AS08sgBPME_125
Alkaliphilus_sp_DTU289biogasplants	METABAT_AS21ysBPME_83
Clostridia_sp_DTU080biograss	Clostridia_sp_DTU080lipids	Clostridia_sp_DTU080symbio	METABAT_AS15tlH2ME_125
Clostridia_sp_DTU084biograss	Clostridia_sp_DTU084lipids	Clostridia_sp_DTU084symbio	METABAT_AS09scLD_186
Clostridia_sp_DTU095biogasplants	Clostridia_sp_DTU095lipids	Clostridia_sp_DTU095symbio	METABAT_AS21ysBPME_33
Clostridia_sp_DTU097biogasplants	METABAT_AS09scLD_78	Pelotomaculum_sp_DTU401biograss
Clostridia_sp_DTU097symbio	METABAT_AS15tlH2ME_28
Clostridia_sp_DTU122symbio	METABAT_AS4GglBPBL_35	Thermotogales_sp_DTU112biogasplants
Clostridia_sp_DTU204biogasplants	Clostridia_sp_DTU204symbio	METABAT_AS4GglBPBL_6
Clostridia_sp_DTU236symbio	METABAT_AS09scLD_241
Clostridia_sp_DTU269symbio	Firmicutes_sp_UC0023whey	METABAT_AS07pgkLD_82	Synergistales_sp_DTU085biograss	Synergistales_sp_DTU085lipids
Clostridia_sp_DTU316biogasplants	METABAT_AS09scLD_363
Anaerobaculum_hydrogeniformans_UC0046whey	METABAT_AS25fmACSIPFO_94
Clostridia_sp_IRTA0022biogasplantsIRTA	METABAT_AS18jrsBPVS_16
Clostridia_sp_IRTA0023biogasplantsIRTA	METABAT_AS19jrsBPTG_4
Clostridia_sp_IRTA0062biogasplantsIRTA	METABAT_AS19jrsBPTG_13
Clostridia_sp_UC0024whey	METABAT_AS25fmACSIPFO_71
Coprothermobacter_proteolyticus_IRTA0018biogasplantsIRTA	Coprothermobacter_proteolyticus_sp_UC0011whey	METABAT_AS01afH2WH_35	Thermodesulfobiaceae_sp_DTU406biograss
Corynebacterium_sp_DTU129symbio	METABAT_AS23ysBPME_344
Corynebacterium_sp_DTU130symbio	METABAT_AS15tlH2ME_198
Defluviitoga_tunisiensis_UC0050whey	METABAT_AS05jafATM_34	Thermotogaceae_sp_DTU0494minbiocomm	Thermotogaceae_sp_DTU111biogasplants	Thermotogaceae_sp_DTU111biograss	Thermotogaceae_sp_DTU111lipids	Thermotogaceae_sp_DTU111symbio
Deltaproteobacteria_sp_DTU298biogasplants	METABAT_AS4AglBPMA_11
Deltaproteobacteria_sp_DTU299biogasplants	METABAT_AS06rmzACSIP_61
Anaerobaculum_mobile_UC0048whey	METABAT_AS01afH2WH_32
Deltaproteobacteria_sp_DTU300biogasplants	METABAT_AS4BglBPHE_7
Deltaproteobacteria_sp_DTU301biogasplants	METABAT_AS4AglBPMA_45
Deltaproteobacteria_sp_DTU303biogasplants	METABAT_AS4AglBPMA_32
Deltaproteobacteria_sp_DTU344biogasplants	METABAT_AS4AglBPMA_26
Deltaproteobacteria_sp_FUN36coproject	METABAT_AS27yjCOA_30
Deltaproteobacteria_sp_FUN37coproject	METABAT_AS27yjCOA_137
Deltaproteobacteria_sp_IRTA0047biogasplantsIRTA	METABAT_AS06rmzACSIP_391	Syntrophobacterales_sp_DTU345biogasplants
Deltaproteobacteria_sp_IRTA0071biogasplantsIRTA	METABAT_AS17jrsBPGN_1
Desulfobulbaceae_sp_DTU107lipids	METABAT_AS09scLD_69
Dysgonomonas_sp_DTU0434minbiocomm	METABAT_AS02xzSISU_42
Anaerobaculum_sp_DTU043biogasplants	Anaerobaculum_sp_DTU043lipids	Anaerobaculum_sp_UC0047whey	METABAT_AS24abBPME_148	Synergistaceae_sp_DTU0491minbiocomm
Dysgonomonas_sp_DTU357biograss	METABAT_AS07pgkLD_150
Dysgonomonas_sp_DTU358biograss	METABAT_AS07pgkLD_31
Dysgonomonas_sp_DTU359biograss	METABAT_AS07pgkLD_40
Elusimicrobia_sp_FUN38coproject	METABAT_AS27yjCOA_52
Elusimicrobia_sp_FUN39coproject	METABAT_AS27yjCOA_32
Elusimicrobia_sp_FUN40coproject	METABAT_AS27yjCOA_105
Enterococcus_sp_IRTA0049biogasplantsIRTA	METABAT_AS17jrsBPGN_10
Erysipelothrix_sp_DTU091biograss	Erysipelothrix_sp_DTU091lipids	Erysipelothrix_sp_DTU091symbio	METABAT_AS07pgkLD_216
Erysipelotrichaceae_sp_DTU187symbio	METABAT_AS09scLD_28
Eubacteriaceae_sp_DTU096symbio	METABAT_AS09scLD_402
Anaerolineales_sp_chloro03tycell	Chloroflexi_sp_FUN12coproject	METABAT_AS27yjCOA_78
Euryarchaeota_sp_DTU008biogasplants	Euryarchaeota_sp_DTU008biograss	Euryarchaeota_sp_DTU008lipids	Euryarchaeota_sp_DTU008symbio	METABAT_AS08sgBPME_366
Fibrobacterales_sp_fibro01tycell	METABAT_AS06rmzACSIP_212
Firmicutes_sp_DTU115symbio	METABAT_AS10tlH2TH_219
Firmicutes_sp_DTU116symbio	METABAT_AS10tlH2TH_285
Firmicutes_sp_DTU180symbio	METABAT_AS09scLD_263
Firmicutes_sp_DTU189symbio	METABAT_AS09scLD_54
Firmicutes_sp_DTU193symbio	METABAT_AS10tlH2TH_129
Firmicutes_sp_DTU195symbio	METABAT_AS10tlH2TH_63
Firmicutes_sp_DTU205symbio	METABAT_AS24abBPME_108
Firmicutes_sp_DTU206biogasplants	Firmicutes_sp_DTU206symbio	METABAT_AS10tlH2TH_42
Aquificales_sp_FUN03coproject	METABAT_AS27yjCOA_202
Firmicutes_sp_DTU208symbio	METABAT_AS08sgBPME_294
Firmicutes_sp_DTU213symbio	METABAT_AS08sgBPME_4
Firmicutes_sp_DTU214symbio	METABAT_AS10tlH2TH_161
Firmicutes_sp_DTU215symbio	METABAT_AS10tlH2TH_247
Firmicutes_sp_DTU219symbio	METABAT_AS21ysBPME_51
Firmicutes_sp_DTU221symbio	Firmicutes_sp_DTU387biograss	METABAT_AS15tlH2ME_115
Firmicutes_sp_DTU222biogasplants	METABAT_AS09scLD_318
Firmicutes_sp_DTU223symbio	METABAT_AS10tlH2TH_59
Firmicutes_sp_DTU224symbio	METABAT_AS10tlH2TH_238
Firmicutes_sp_DTU226biograss	Firmicutes_sp_DTU226symbio	METABAT_AS08sgBPME_309
Arcobacter_sp_DTU416biograss	METABAT_AS10tlH2TH_276
Firmicutes_sp_DTU240symbio	METABAT_AS10tlH2TH_361
Firmicutes_sp_DTU270symbio	METABAT_AS15tlH2ME_116
Firmicutes_sp_DTU312biogasplants	Firmicutes_sp_DTU496minbiocomm	Firmicutes_sp_UC0012whey	METABAT_AS26fmACSIPLY_19	Unclassified_sp_IRTA026biogasplantsIRTA
Firmicutes_sp_DTU317biogasplants	METABAT_AS25fmACSIPFO_25
Firmicutes_sp_DTU398biograss	METABAT_AS09scLD_2
Firmicutes_sp_DTU497minbiocomm	METABAT_AS02xzSISU_7
Firmicutes_sp_UC0027whey	METABAT_AS01afH2WH_58
Flavobacteriaceae_sp_DTU153symbio	METABAT_AS15tlH2ME_132
Flexilinea_flocculi_FUN15coproject	METABAT_AS27yjCOA_160
Gammaproteobacteria_sp_DTU037biograss	Gammaproteobacteria_sp_DTU037lipids	Gammaproteobacteria_sp_DTU037symbio	METABAT_AS10tlH2TH_158
Arcobacter_sp_DTU420biograss	METABAT_AS15tlH2ME_226
Gammaproteobacteria_sp_DTU038lipids	METABAT_AS09scLD_173
Gammaproteobacteria_sp_DTU040biograss	Gammaproteobacteria_sp_DTU040lipids	Gammaproteobacteria_sp_DTU040symbio	METABAT_AS09scLD_316
Gammaproteobacteria_sp_DTU249symbio	METABAT_AS09scLD_389
Gammaproteobacteria_sp_DTU250symbio	METABAT_AS09scLD_420
Gammaproteobacteria_sp_DTU252biograss	Gammaproteobacteria_sp_DTU252symbio	METABAT_AS07pgkLD_43
Gammaproteobacteria_sp_DTU260symbio	METABAT_AS10tlH2TH_60
Gammaproteobacteria_sp_DTU415biograss	METABAT_AS07pgkLD_56
Gammaproteobacteria_sp_DTU418biograss	METABAT_AS07pgkLD_121
Gammaproteobacteria_sp_DTU419biograss	METABAT_AS04akNAM_10
Gammaproteobacteria_sp_FUN41coproject	METABAT_AS27yjCOA_59
Bacilli_sp_DTU057biograss	Bacilli_sp_DTU057lipids	METABAT_AS09scLD_394
Halothermothrix_sp_DTU029biogasplants	Halothermothrix_sp_DTU029biograss	Halothermothrix_sp_DTU029lipids	Halothermothrix_sp_DTU029symbio	METABAT_AS08sgBPME_102
Halothermothrix_sp_DTU391biograss	METABAT_AS20ysBPTH_2
Ignavibacteriae_sp_FUN42coproject	METABAT_AS27yjCOA_6
Lachnospiraceae_sp_DTU292biogasplants	METABAT_AS06rmzACSIP_420
Lactobacillus_paracasei_UC0029whey	METABAT_AS01afH2WH_17
Lentisphaerae_sp_DTU164symbio	METABAT_AS15tlH2ME_36
Leuconostoc_pseudomesenteroides_UC0016whey	METABAT_AS01afH2WH_44
METABAT_AS06rmzACSIP_237	Marinilabilia_sp_DTU327biogasplants
METABAT_AS01afH2WH_27	Pseudomonas_lundensis_UC0042whey
METABAT_AS01afH2WH_33	Tepidanaerobacter_acetatoxydans_UC0018whey
Bacteroidales_sp_bact09tycell	METABAT_AS05jafATM_19
METABAT_AS01afH2WH_3	Planctomycetes_sp_UC0041whey
METABAT_AS01afH2WH_42	Pseudomonas_fluorescens_UC0043whey
METABAT_AS01afH2WH_43	Serratia_liquefaciens_UC0044whey
METABAT_AS01afH2WH_56	Synergistaceae_sp_DTU0493minbiocomm	Synergistaceae_sp_UC0049whey
METABAT_AS02xzSISU_22	Syntrophomonadaceae_sp_DTU0450minbiocomm	Syntrophomonas_sp_DTU018biograss	Syntrophomonas_sp_DTU018lipids	Syntrophomonas_sp_DTU018symbio	Syntrophomonas_sp_UC0014whey
METABAT_AS02xzSISU_68	Wolinella_succinogenes_DTU0488minbiocomm
METABAT_AS02xzSISU_72	Syntrophomonadaceae_sp_DTU0456minbiocomm
METABAT_AS02xzSISU_89	Methanosarcina_sp_DTU009lipids	Methanosarcina_thermophila_DTU0439minbiocomm	Methanosarcina_thermophila_UC0006whey
METABAT_AS05jafATM_10	Syntrophomonadaceae_sp_DTU288biogasplants	Syntrophomonadaceae_sp_IRTA0031biogasplantsIRTA
METABAT_AS05jafATM_97	Thermoanaerobacterales_sp_DTU296biogasplants
Acholeplasmataceae_sp_IRTA0024biogasplantsIRTA	METABAT_AS05jafATM_61
Bacteroidales_sp_bact21tycell	METABAT_AS16jrsBPLL_15
METABAT_AS06rmzACSIP_374	Planctomycetia_sp_DTU247symbio
METABAT_AS06rmzACSIP_46	Proteobacteria_sp_DTU169symbio
METABAT_AS06rmzACSIP_550	Mollicutes_sp_DTU373biograss
METABAT_AS06rmzACSIP_554	Thermotogaceae_sp_DTU307biogasplants
METABAT_AS06rmzACSIP_562	Spirochaeta_sp_IRTA0072biogasplantsIRTA	Spirochaetales_sp_spiro04tycell	Spirochaetes_sp_DTU262symbio
METABAT_AS06rmzACSIP_587	Spirochaetales_sp_spiro12tycell
METABAT_AS06rmzACSIP_595	Methanosaeta_sp_DTU286biogasplants	Methanosarcinales_sp_methan01tycell
METABAT_AS06rmzACSIP_72	Proteobacteria_sp_IRTA0061biogasplantsIRTA
METABAT_AS07pgkLD_152	Pelotomaculum_sp_DTU098biogasplants	Pelotomaculum_sp_DTU098biograss	Pelotomaculum_sp_DTU098lipids	Pelotomaculum_sp_DTU098symbio	Peptococcaceae_sp_DTU0485minbiocomm
METABAT_AS07pgkLD_159	Syntrophomonadaceae_sp_DTU385biograss
Bacteroidales_sp_FUN07coproject	Bacteroidales_sp_bact24tycell	METABAT_AS27yjCOA_97
METABAT_AS07pgkLD_164	Syntrophomonadaceae_sp_DTU375biograss
METABAT_AS07pgkLD_182	Synergistaceae_sp_DTU428biograss	Synergistales_sp_DTU110lipids
METABAT_AS07pgkLD_224	Treponema_sp_DTU426biograss
METABAT_AS07pgkLD_227	Synergistaceae_sp_DTU044biograss	Synergistaceae_sp_DTU044lipids	Synergistaceae_sp_DTU044symbio
METABAT_AS07pgkLD_39	Methanomicrobiales_sp_DTU363biograss
METABAT_AS07pgkLD_49	Pelotomaculum_sp_DTU382biograss
METABAT_AS07pgkLD_4	Ruminococcaceae_sp_DTU409biograss
METABAT_AS07pgkLD_55	Syntrophomonadaceae_sp_DTU0451minbiocomm	Syntrophomonas_sp_DTU019biogasplants	Syntrophomonas_sp_DTU019biograss	Syntrophomonas_sp_DTU019lipids	Syntrophomonas_sp_DTU019symbio
METABAT_AS07pgkLD_63	Synergistaceae_sp_DTU109biograss	Synergistaceae_sp_DTU109lipids
METABAT_AS07pgkLD_77	Spirochaetales_sp_DTU423biograss
Bacteroidales_sp_DTU127symbio	METABAT_AS09scLD_223
METABAT_AS07pgkLD_87	Synergistaceae_sp_DTU427biograss	Synergistetes_sp_DTU172symbio
METABAT_AS08sgBPME_135	Propionibacteriaceae_sp_DTU132symbio
METABAT_AS08sgBPME_167	Spirochaetes_sp_DTU263symbio
METABAT_AS08sgBPME_244	Peptococcaceae_sp_DTU027biograss	Peptococcaceae_sp_DTU027lipids	Peptococcaceae_sp_DTU027symbio
METABAT_AS08sgBPME_26	Unclassified_sp_IRTA051biogasplantsIRTA
METABAT_AS08sgBPME_304	Unclassified_sp_IRTA021biogasplantsIRTA
METABAT_AS08sgBPME_324	Spirochaeta_sp_DTU042biograss	Spirochaeta_sp_DTU042lipids	Spirochaeta_sp_DTU042symbio
METABAT_AS08sgBPME_423	Proteobacteria_sp_DTU261symbio
METABAT_AS09scLD_122	Syntrophomonadaceae_sp_DTU366biograss
METABAT_AS09scLD_164	Porphyromonadaceae_sp_DTU048lipids	Porphyromonadaceae_sp_DTU048symbio
Bacteroidales_sp_DTU136symbio	METABAT_AS10tlH2TH_391	Prevotellaceae_sp_IRTA0006biogasplantsIRTA
METABAT_AS09scLD_261	Rikenellaceae_sp_DTU049lipids
METABAT_AS09scLD_284	Syntrophothermus_sp_DTU052biogasplants	Syntrophothermus_sp_DTU052lipids	Syntrophothermus_sp_DTU052symbio
METABAT_AS09scLD_30	Synergistaceae_sp_DTU045lipids	Synergistaceae_sp_DTU045symbio	Synergistaceae_sp_DTU429biograss
METABAT_AS10tlH2TH_131	Syntrophomonadaceae_sp_DTU220biogasplants
METABAT_AS10tlH2TH_148	Spirochaetes_sp_DTU264symbio
METABAT_AS10tlH2TH_194	Verrucomicrobia_sp_DTU166symbio
METABAT_AS10tlH2TH_209	Synergistetes_sp_DTU119symbio
METABAT_AS10tlH2TH_235	Microbacteriaceae_sp_DTU133symbio
METABAT_AS10tlH2TH_287	Methanosarcina_sp_DTU271symbio
METABAT_AS10tlH2TH_318	Xanthomonadaceae_sp_DTU255symbio
Bacteroidales_sp_DTU141biograss	Bacteroidales_sp_DTU141symbio	METABAT_AS07pgkLD_98
METABAT_AS10tlH2TH_358	Syntrophomonadaceae_sp_DTU218symbio
METABAT_AS10tlH2TH_375	Proteobacteria_sp_DTU123symbio
METABAT_AS10tlH2TH_379	Spirochaetales_sp_DTU265symbio	Spirochaetales_sp_spiro06tycell
METABAT_AS10tlH2TH_424	Proteobacteria_sp_DTU257symbio
METABAT_AS10tlH2TH_61	Methanosarcina_sp_DTU364biograss
METABAT_AS15tlH2ME_178	Syntrophomonadaceae_sp_DTU125biograss
METABAT_AS15tlH2ME_186	Proteobacteria_sp_DTU256symbio
METABAT_AS15tlH2ME_19	Porphyromonadaceae_sp_DTU003lipids	Porphyromonadaceae_sp_DTU003symbio
METABAT_AS15tlH2ME_216	Proteobacteria_sp_DTU259symbio
METABAT_AS15tlH2ME_33	Tenericutes_sp_DTU186symbio
Bacteroidales_sp_DTU145symbio	METABAT_AS23ysBPME_68
METABAT_AS15tlH2ME_34	Proteobacteria_sp_DTU174symbio
METABAT_AS15tlH2ME_52	Syntrophomonadaceae_sp_DTU190biogasplants	Syntrophomonadaceae_sp_DTU190symbio	Syntrophomonas_sp_DTU017lipids
METABAT_AS16jrsBPLL_32	Microbacteriaceae_sp_IRTA0058biogasplantsIRTA
METABAT_AS18jrsBPVS_12	Synergistaceae_sp_IRTA0073biogasplantsIRTA
METABAT_AS19jrsBPTG_12	Methanomicrobiales_sp_IRTA0028biogasplantsIRTA
METABAT_AS19jrsBPTG_18	Methanomicrobiales_sp_IRTA0014biogasplantsIRTA
METABAT_AS20ysBPTH_14	Methanoculleus_sp_DTU007biograss	Methanoculleus_sp_DTU007lipids	Methanoculleus_thermophilus_DTU0440minbiocomm
METABAT_AS20ysBPTH_75	Methanothermobacter_sp_DTU0441minbiocomm	Methanothermobacter_sp_DTU051biograss	Methanothermobacter_sp_DTU051lipids	Methanothermobacter_wolfeii_UC0008whey
METABAT_AS21ysBPME_138	Tepidanaerobacter_sp_DTU063biogasplants	Tepidanaerobacter_sp_DTU063biograss	Tepidanaerobacter_sp_DTU063lipids	Tepidanaerobacter_sp_DTU063symbio	Tepidanaerobacter_sp_UC0020whey	Thermoanaerobacterales_sp_DTU0466minbiocomm
METABAT_AS21ysBPME_183	Spirochaetales_sp_DTU424biograss
Bacteroidales_sp_DTU151symbio	METABAT_AS10tlH2TH_19
METABAT_AS22ysBPME_297	Treponema_sp_DTU121symbio	Treponemaceae_sp_DTU108lipids
METABAT_AS22ysBPME_43	METABAT_AS24abBPME_105
METABAT_AS22ysBPME_46	Methanosarcina_sp_DTU009biogasplants
METABAT_AS22ysBPME_60	Synergistaceae_sp_DTU120symbio
METABAT_AS23ysBPME_226	Syntrophomonadaceae_sp_IRTA0034biogasplantsIRTA
METABAT_AS23ysBPME_27	Proteobacteria_sp_DTU248symbio
METABAT_AS24abBPME_146	Syntrophomonas_sp_DTU017symbio
METABAT_AS24abBPME_29	Unclassified_sp_IRTA027biogasplantsIRTA
METABAT_AS25fmACSIPFO_85	Syntrophomonadaceae_sp_DTU293biogasplants
METABAT_AS27yjCOA_109	Propionibacterium_sp_FUN51coproject
Bacteroidales_sp_DTU326biogasplants	METABAT_AS05jafATM_93
METABAT_AS27yjCOA_144	Synergistaceae_sp_FUN58coproject
METABAT_AS27yjCOA_149	Syntrophobacterales_sp_FUN61coproject
METABAT_AS27yjCOA_151	Nitrospiraceae_sp_FUN45coproject
METABAT_AS27yjCOA_157	Methanosaeta_concilii_IRTA0015biogasplantsIRTA	Methanosaeta_sp_DTU284biogasplants	Methanosarcinales_sp_methan04tycell
METABAT_AS27yjCOA_181	Synergistaceae_sp_FUN59coproject
METABAT_AS27yjCOA_184	Syntrophobacterales_sp_FUN60coproject
METABAT_AS27yjCOA_185	Peptococcaceae_sp_FUN46coproject
METABAT_AS27yjCOA_18	Methanosaeta_sp_FUN43coproject
METABAT_AS27yjCOA_190	Pirellulaceae_sp_FUN47coproject
METABAT_AS27yjCOA_197	Methylococcaceae_sp_FUN44coproject
Bacteroidales_sp_DTU329biogasplants	Bacteroidales_sp_IRTA0003biogasplantsIRTA	METABAT_AS10tlH2TH_315
METABAT_AS27yjCOA_198	Unclassifiedbacterium_sp_FUN67coproject
METABAT_AS27yjCOA_218	Propionibacterium_sp_FUN50coproject
METABAT_AS27yjCOA_219	Synergistaceae_sp_FUN55coproject
METABAT_AS27yjCOA_28	Synergistaceae_sp_FUN56coproject
METABAT_AS27yjCOA_29	Syntrophobacterales_sp_FUN62coproject
METABAT_AS27yjCOA_2	Veillonellaceae_sp_FUN68coproject
METABAT_AS27yjCOA_42	Trichodesmium_sp_FUN65coproject
METABAT_AS27yjCOA_53	Planctomycetacia_sp_FUN48coproject
METABAT_AS27yjCOA_54	Synergistaceae_sp_FUN57coproject
METABAT_AS27yjCOA_55	Verrucomicrobia_sp_verruco05tycell	Verrucomicrobiales_sp_DTU281biogasplants
Bacteroidales_sp_DTU330biogasplants	METABAT_AS10tlH2TH_304
METABAT_AS27yjCOA_64	Propionibacterium_sp_FUN52coproject
METABAT_AS27yjCOA_69	Planctomycetacia_sp_FUN49coproject
METABAT_AS27yjCOA_75	Verrucomicrobiales_sp_FUN69coproject
METABAT_AS27yjCOA_85	Thermotogaceae_sp_FUN63coproject	Thermotogales_sp_thermo01tycell
METABAT_AS27yjCOA_91	Proteobacteria_sp_FUN54coproject
METABAT_AS2HglBPFA_19	Methanomicrobiales_sp_IRTA0013biogasplantsIRTA
METABAT_AS3CglBPFA_13	Thermotogaceae_sp_DTU355biogasplants
METABAT_AS3CglBPFA_17	Methanosaeta_sp_DTU285biogasplants
METABAT_AS4AglBPMA_3	Unclassified_bacterium_DTU310biogasplants
METABAT_AS4BglBPHE_15	Verrucomicrobiales_sp_DTU282biogasplants
Acholeplasmatales_sp_DTU056biograss	Acholeplasmatales_sp_DTU056lipids	METABAT_AS20ysBPTH_41
Bacteroidales_sp_DTU333biogasplants	METABAT_AS4BglBPHE_13
METABAT_AS4BglBPHE_29	Treponema_sp_DTU354biogasplants
METABAT_AS4BglBPHE_2	Thermotogaceae_sp_DTU306biogasplants
METABAT_AS4DglBPLU_14	Methanomicrobiales_sp_DTU283biogasplants
METABAT_AS4DglBPLU_32	Unclassified_bacterium_DTU320biogasplants
METABAT_AS4DglBPLU_8	Sphingobacteriales_sp_DTU332biogasplants
METABAT_AS4EglBPAV_17	Synergistaceae_sp_DTU304biogasplants
Bacteroidales_sp_DTU335biogasplants	METABAT_AS4BglBPHE_16
Bacteroidales_sp_DTU336biogasplants	METABAT_AS27yjCOA_215
Bacteroidales_sp_DTU337biogasplants	METABAT_AS4AglBPMA_44
Bacteroidales_sp_DTU338biogasplants	METABAT_AS24abBPME_126
Bacteroidales_sp_DTU360biograss	METABAT_AS07pgkLD_113
Bacteroidales_sp_FUN04coproject	METABAT_AS27yjCOA_200
Bacteroidales_sp_FUN08coproject	METABAT_AS27yjCOA_179
Bacteroidales_sp_FUN09coproject	METABAT_AS27yjCOA_141
Bacteroidales_sp_IRTA0001biogasplantsIRTA	METABAT_AS10tlH2TH_8	Rikenellaceae_sp_DTU002lipids	Rikenellaceae_sp_DTU002symbio
Acholeplasmatales_sp_DTU061biogasplants	Acholeplasmatales_sp_DTU061lipids	Acholeplasmatales_sp_DTU061symbio	METABAT_AS20ysBPTH_43
Bacteroidales_sp_IRTA0005biogasplantsIRTA	Bacteroidetes_sp_DTU134biogasplants	Bacteroidetes_sp_DTU134biograss	Bacteroidetes_sp_DTU134symbio	METABAT_AS22ysBPME_241
Bacteroidales_sp_IRTA0007biogasplantsIRTA	METABAT_AS05jafATM_109	Paraprevotella_sp_DTU324biogasplants
Bacteroidales_sp_IRTA0008biogasplantsIRTA	Bacteroidetes_sp_DTU142symbio	METABAT_AS10tlH2TH_107
Bacteroidales_sp_IRTA0009biogasplantsIRTA	METABAT_AS17jrsBPGN_19
Bacteroidetes_sp_DTU0432minbiocomm	Bacteroidetes_sp_UC0002whey	METABAT_AS26fmACSIPLY_35	Rikenellaceae_sp_DTU001biogasplants	Rikenellaceae_sp_DTU001biograss	Rikenellaceae_sp_DTU001lipids	Rikenellaceae_sp_DTU001symbio
Bacteroidetes_sp_DTU138biogasplants	Bacteroidetes_sp_DTU138symbio	METABAT_AS08sgBPME_38
Bacteroidetes_sp_DTU139biograss	Bacteroidetes_sp_DTU139symbio	METABAT_AS07pgkLD_177
Bacteroidetes_sp_DTU143symbio	METABAT_AS08sgBPME_429
Bacteroidetes_sp_DTU147symbio	METABAT_AS10tlH2TH_310
Bacteroidetes_sp_DTU149biograss	METABAT_AS08sgBPME_188
Acholeplasmatales_sp_DTU067biogasplants	Acholeplasmatales_sp_DTU067lipids	Acholeplasmatales_sp_DTU067symbio	METABAT_AS4IglBPLE_40
Bacteroidetes_sp_DTU150symbio	METABAT_AS06rmzACSIP_518
Bacteroidetes_sp_DTU152symbio	METABAT_AS10tlH2TH_44
Bacteroidetes_sp_DTU154symbio	METABAT_AS10tlH2TH_138
Bacteroidetes_sp_UC0003whey	METABAT_AS4GglBPBL_17	Porphyromonadaceae_sp_DTU047biogasplants	Porphyromonadaceae_sp_DTU047lipids
Bifidobacterium_crudilactis_UC0001whey	METABAT_AS01afH2WH_6
Brachyspira_sp_FUN11coproject	METABAT_AS27yjCOA_89
Campylobacteraceae_sp_DTU422biograss	METABAT_AS07pgkLD_73
Campylobacterales_sp_DTU103biograss	Campylobacterales_sp_DTU103lipids	Campylobacterales_sp_DTU103symbio	METABAT_AS15tlH2ME_23
CandidatusDesulforudis_sp_DTU372biograss	METABAT_AS09scLD_395
Candidatus_Methanoculleus_thermohydrogenotrophicum_UC0007whey	METABAT_AS20ysBPTH_159	Methanoculleus_sp_DTU006biogasplants	Methanoculleus_sp_DTU006biograss	Methanoculleus_sp_DTU006lipids	Methanoculleus_sp_DTU006symbio	Methanoculleus_sp_Mmosbaek	Methanomicrobiales_sp_DTU0438minbiocomm
Acholeplasmatales_sp_DTU094symbio	METABAT_AS09scLD_189
Cardiobacteriaceae_sp_DTU421biograss	METABAT_AS07pgkLD_132
Chloroflexi_sp_DTU0437minbiocomm	METABAT_AS01afH2WH_15
Chloroflexi_sp_DTU158symbio	METABAT_AS09scLD_222
Chloroflexi_sp_DTU159symbio	METABAT_AS08sgBPME_373
Chloroflexi_sp_DTU161biograss	Chloroflexi_sp_DTU161symbio	METABAT_AS10tlH2TH_214
Chloroflexi_sp_DTU162symbio	METABAT_AS15tlH2ME_173
Chloroflexi_sp_DTU275biogasplants	METABAT_AS27yjCOA_203
Chloroflexi_sp_DTU276biogasplants	METABAT_AS4EglBPAV_13
Chloroflexi_sp_DTU278biogasplants	Chloroflexi_sp_FUN26coproject	METABAT_AS27yjCOA_130
Chloroflexi_sp_DTU279biogasplants	METABAT_AS06rmzACSIP_166
Acholeplasmatales_sp_tener01tycell	METABAT_AS21ysBPME_62	Synergistaceae_sp_DTU305biogasplants
Chloroflexi_sp_DTU361biograss	METABAT_AS09scLD_249
Chloroflexi_sp_FUN13coproject	METABAT_AS27yjCOA_123
Chloroflexi_sp_FUN16coproject	METABAT_AS27yjCOA_207
Chloroflexi_sp_FUN18coproject	METABAT_AS27yjCOA_139
Chloroflexi_sp_FUN21coproject	METABAT_AS27yjCOA_71
Chloroflexi_sp_FUN22coproject	METABAT_AS27yjCOA_167
Chloroflexi_sp_FUN24coproject	METABAT_AS27yjCOA_25
Chloroflexi_sp_FUN25coproject	METABAT_AS27yjCOA_56
Chloroflexi_sp_FUN27coproject	METABAT_AS27yjCOA_183
Chloroflexi_sp_FUN31coproject	METABAT_AS27yjCOA_208
Acidobacteria_sp_DTU297biogasplants	Acidobacteria_sp_IRTA0044biogasplantsIRTA	METABAT_AS16jrsBPLL_26
Chloroflexi_sp_IRTA0010biogasplantsIRTA	METABAT_AS19jrsBPTG_31
Chloroflexi_sp_IRTA0011biogasplantsIRTA	METABAT_AS05jafATM_106
Chloroflexi_sp_IRTA0012biogasplantsIRTA	METABAT_AS19jrsBPTG_35
Chloroflexi_sp_IRTA0039biogasplantsIRTA	METABAT_AS10tlH2TH_389
Chloroflexi_sp_UC0004whey	METABAT_AS01afH2WH_7
Clostridiaceae_sp_DTU0444minbiocomm	METABAT_AS02xzSISU_47
Clostridiaceae_sp_DTU0446minbiocomm	METABAT_AS02xzSISU_79
Clostridiaceae_sp_DTU0470minbiocomm	Clostridiales_sp_DTU066biogasplants	Clostridiales_sp_DTU066biograss	Clostridiales_sp_DTU066lipids	Clostridiales_sp_DTU066symbio	METABAT_AS07pgkLD_202
Clostridiaceae_sp_DTU0484minbiocomm	Clostridiales_sp_DTU083biograss	Clostridiales_sp_DTU083lipids	Clostridiales_sp_DTU083symbio	METABAT_AS02xzSISU_2
Clostridiaceae_sp_DTU054lipids	Clostridiales_sp_DTU211biogasplants	Clostridiales_sp_DTU211symbio	METABAT_AS24abBPME_62
